# Semantic search using protein large language models detects class II microcins in bacterial genomes

**DOI:** 10.1101/2023.11.15.567263

**Authors:** Anastasiya V. Kulikova, Jennifer K. Parker, Bryan W. Davies, Claus O. Wilke

**Affiliations:** Department of Integrative Biology, University of Texas at Austin, Austin, Texas, USA; Department of Molecular Biosciences, The University of Texas at Austin, Austin, TX, USA; John Ring LaMontagne Center for Infectious Diseases, The University of Texas at Austin, Austin, TX, USA

## Abstract

Class II microcins are antimicrobial peptides that have shown some potential as novel antibiotics. However, to date only ten class II microcins have been described, and discovery of novel microcins has been hampered by their short length and high sequence divergence. Here, we ask if we can use numerical embeddings generated by protein large language models to detect microcins in bacterial genome assemblies and whether this method can outperform sequence-based methods such as BLAST. We find that embeddings detect known class II microcins much more reliably than does BLAST and that any two microcins tend to have a small distance in embedding space even though they typically are highly diverged at the sequence level. In datasets of *Escherichia coli*, *Klebsiella* spp., and *Enterobacter* spp. genomes, we further find novel putative microcins that were previously missed by sequence-based search methods.
