## Supplementary File S1 for "Semantic search using protein large language models detects class II microcins in bacterial genomes"

name	strain_name	accenssion_number	strain_category	phylogroup	Genome_ID	microcin_hit_count	CvaB_hit_count
Escherichia coli TA341	TA341	ERS3882846	Mammal_Faecal	B1	ESCO.0216.00108	0	1
Escherichia coli E8580	E8580	ERS3882979	Water	B1	ESCO.0216.00266	0	1
Escherichia coli E8495	E8495	ERS3883002	Water	B1	ESCO.0216.00291	0	1
Escherichia coli 20_2_TC13	20_2_TC13	ERS3883029	Human_Intestinal	B1	ESCO.0216.00324	0	1
Escherichia coli E2845	E2845	ERS3883033	Water	B1	ESCO.0216.00330	0	1
Escherichia coli TA265	TA265	ERS3883042	Mammal_Faecal	B2	ESCO.0216.00341	0	1
Escherichia coli Soil_2	Soil_2	ERS3883173	Alone	B1	ESCO.0216.00485	0	1
Escherichia coli 36_1_Ti13	36_1_Ti13	ERS3883177	Human_Intestinal	B2	ESCO.0216.00490	0	1
Escherichia coli Soil_5	Soil_5	ERS3883182	Alone	B1	ESCO.0216.00496	0	1
Escherichia coli 20_3_TC12	20_3_TC12	ERS3883270	Human_Intestinal	B1	ESCO.0216.00593	0	1
Escherichia coli E3340	E3340	ERS3883379	Water	B1	ESCO.0216.00713	0	1
Escherichia coli TA146	TA146	ERS3883440	Mammal_Faecal	B1	ESCO.0216.00779	0	1
Escherichia coli C1_79	C1_79	ERS3883532	Poultry_Meat	B1	ESCO.0216.00878	0	1
Escherichia coli M761	M761	ERS3883582	Mammal_Faecal	A	ESCO.0216.00929	0	1
Escherichia coli W4_35	W4_35	ERS3883613	Poultry_Meat	B2	ESCO.0216.00963	0	1
Escherichia coli C2_12	C2_12	ERS3883696	Poultry_Meat	A	ESCO.0216.01048	0	1
Escherichia coli H287	H287	ERS3883710	Human_Faecal	A	ESCO.0216.01062	0	1
Escherichia coli TA097	TA097	ERS3883776	Mammal_Faecal	B1	ESCO.0216.01133	0	1
Escherichia coli 2H_276_5	2H_276_5	ERS3883821	Human_Faecal	B2	ESCO.0216.01181	0	1
Escherichia coli B1503	B1503	ERS3883824	Bird_Faecal	B1	ESCO.0216.01184	0	1
Escherichia coli C1_4	C1_4	ERS3883900	Poultry_Meat	C	ESCO.0216.01265	0	1
Escherichia coli H549	H549	ERS3883908	Human_Faecal	C	ESCO.0216.01273	0	1
Escherichia coli M1025	M1025	ERS3883918	Mammal_Faecal	F	ESCO.0216.01293	0	1
Escherichia coli 30_1_R8	30_1_R8	ERS3883924	Human_Intestinal	F	ESCO.0216.01304	0	1
Escherichia coli E4679	E4679	ERS3883928	Water	F	ESCO.0216.01308	0	1
