## Supplementary File S2 for "Semantic search using protein large language models detects class II microcins in bacterial genomes"

	accession	ncbi_organism_name	CvaB_found	microcins_found
1	GCF_003964705.1	Enterobacter asburiae	True	False
2	GCF_001052645.1	Enterobacter asburiae	True	False
3	GCF_016411885.1	Enterobacter asburiae	True	False
4	GCF_900077775.1	Enterobacter asburiae	True	False
5	GCF_900075075.1	Enterobacter asburiae	True	False
6	GCF_900076385.1	Enterobacter asburiae	True	False
7	GCF_018599065.1	Enterobacter asburiae	True	False
8	GCF_004151605.1	Enterobacter cloacae	True	False
9	GCF_010590685.1	Enterobacter cloacae	True	False
10	GCF_018422095.1	Enterobacter cloacae	True	False
11	GCF_900075855.1	Enterobacter cloacae	True	False
12	GCF_003046225.1	Enterobacter cloacae	True	False
13	GCF_001077015.1	Enterobacter cloacae	True	False
14	GCF_900077605.1	Enterobacter cloacae	True	False
15	GCF_014895635.1	Enterobacter cloacae complex sp. P33B	True	False
16	GCF_014895615.1	Enterobacter cloacae complex sp. P34C	True	False
17	GCF_000686185.1	Enterobacter cloacae JD6301	True	False
18	GCF_000686165.1	Enterobacter cloacae JD8715	True	False
19	GCF_015694205.1	Enterobacter hormaechei	True	False
20	GCF_000534175.1	Enterobacter hormaechei	True	False
21	GCF_010590855.1	Enterobacter hormaechei	True	False
22	GCF_015694315.1	Enterobacter hormaechei	True	False
23	GCF_011392645.1	Enterobacter hormaechei	True	False
24	GCF_900185925.1	Enterobacter hormaechei subsp. xiangfangensis	True	False
25	GCF_001729785.1	Enterobacter hormaechei subsp. xiangfangensis	True	False
26	GCF_010602725.1	Enterobacter ludwigii	True	False
27	GCF_014903095.1	Enterobacter ludwigii	True	False
28	GCF_001518205.1	Enterobacter ludwigii	True	False
29	GCF_010598935.1	Enterobacter ludwigii	True	False
30	GCF_900077345.1	Enterobacter ludwigii	True	False
31	GCF_009025585.1	Enterobacter sp. 198	True	False
32	GCF_004522615.1	Enterobacter sp. A11	True	False
33	GCF_003144775.1	Enterobacter sp. CGMCC 5087	True	False
34	GCF_000568075.1	Enterobacter sp. DC1	True	False
35	GCF_012843225.1	Enterobacter sp. DNRA5	True	False
36	GCF_016809815.1	Enterobacter sp. E1	True	False
37	GCF_014104055.1	Enterobacter sp. RHBSTW-00131	True	False
38	GCF_013749735.1	Enterobacter sp. RHBSTW-00422	True	False
39	GCF_013784105.1	Enterobacter sp. RHBSTW-00593	True	False
40	GCF_013615235.1	Enterobacter sp. RHBSTW-00975	True	False
41	GCA_003635055.1	Enterobacter sp. WPR_3_1	True	False
42	GCF_902159655.1	Enterobacter asburiae	True	False
43	GCF_902162485.1	Enterobacter ludwigii	True	False
44	GCF_902162535.1	Enterobacter ludwigii	True	False
45	GCF_902162555.1	Enterobacter ludwigii	True	False
