## Supplementary File S3 for "Semantic search using protein large language models detects class II microcins in bacterial genomes"

	accession	ncbi_organism_name	microcins_found	CvaB_found
1	GCF_902159075.1	Klebsiella michiganensis	False	True
2	GCF_016735005.1	Klebsiella michiganensis	False	True
3	GCF_001066805.1	Klebsiella michiganensis	False	True
4	GCF_902159535.1	Klebsiella michiganensis	False	True
5	GCF_900083635.1	Klebsiella michiganensis	False	True
6	GCF_000632415.1	Klebsiella michiganensis HKOPL1	False	True
7	GCF_000240325.1	Klebsiella michiganensis KCTC 1686	False	True
8	GCF_900083965.1	Klebsiella oxytoca	False	True
9	GCF_900083655.1	Klebsiella oxytoca	False	True
10	GCF_904863345.1	Klebsiella oxytoca	False	True
11	GCF_002072655.1	Klebsiella oxytoca	False	True
12	GCA_002418485.1	Klebsiella oxytoca	False	True
13	GCF_000247855.1	Klebsiella oxytoca 10-5243	False	True
14	GCF_001078235.1	Klebsiella oxytoca 10-5248	False	True
15	GCF_000269585.1	Klebsiella oxytoca 10-5248	False	True
16	GCF_001078255.1	Klebsiella oxytoca 10-5249	False	True
17	GCF_000507385.1	Klebsiella oxytoca BRL6-2	False	True
18	GCF_000607265.1	Klebsiella oxytoca G54	False	True
19	GCF_000527215.1	Klebsiella oxytoca KA-2	False	True
20	GCF_000714655.1	Klebsiella oxytoca KONIH1	False	True
21	GCF_000492955.1	Klebsiella oxytoca MGH 28	False	True
22	GCF_000492815.1	Klebsiella oxytoca MGH 42	False	True
23	GCF_001598695.1	Klebsiella oxytoca NBRC 105695	False	True
24	GCF_000527235.1	Klebsiella oxytoca OK-1	False	True
25	GCF_002111445.1	Klebsiella oxytoca TDB-1	False	True
26	GCF_014169355.1	Klebsiella quasipneumoniae	False	True
27	GCF_017161385.1	Klebsiella quasipneumoniae	False	True
28	GCF_014189245.1	Klebsiella quasipneumoniae	False	True
29	GCA_018380295.1	Klebsiella sp.	False	True
30	GCF_000524315.1	Klebsiella sp. AS10	False	True
31	GCF_001753185.1	Klebsiella sp. LTGPAF-6F	False	True
32	GCF_015721185.1	Klebsiella sp. LTGPAF-6F	False	True
33	GCF_007910085.1	Klebsiella sp. ME-303	False	True
34	GCF_000293135.1	Klebsiella sp. OBRC7	False	True
35	GCF_009025755.1	Klebsiella sp. RCJ4	False	True
36	GCF_002918635.1	Klebsiella oxytoca	False	True
37	GCF_002919605.1	Klebsiella oxytoca	False	True
38	GCF_010590065.1	Klebsiella michiganensis	False	True
39	GCF_016643945.1	Klebsiella oxytoca	False	True
40	GCF_016653015.1	Klebsiella michiganensis	False	True
41	GCF_018439305.1	Klebsiella michiganensis	False	True
42	GCF_018439315.1	Klebsiella michiganensis	False	True
43	GCF_018439335.1	Klebsiella michiganensis	False	True
44	GCF_018442305.1	Klebsiella michiganensis	False	True
45	GCF_018442325.1	Klebsiella michiganensis	False	True
46	GCF_018443125.1	Klebsiella michiganensis	False	True
47	GCF_902163235.1	Klebsiella michiganensis	False	True
