## Supplementary File S5 for "Semantic search using protein large language models detects class II microcins in bacterial genomes"

name	strain_name	accenssion_number	strain_category	phylogroup	Genome_ID	cinful_microcin_hit_count	cinful_CvaB_hit_count	Assembly
Escherichia coli E7615	E7615	ERS3882814	Water	B2	ESCO.0216.00075	1	1	GCA_902837655
Escherichia coli E2038	E2038	ERS3883068	Water	B2	ESCO.0216.00370	2	1	GCA_902840075
Escherichia coli E5598	E5598	ERS3883302	Water	B2	ESCO.0216.00628	1	1	GCA_902842555
Escherichia coli E2549	E2549	ERS3883383	Water	B2	ESCO.0216.00717	1	1	GCA_902843455
Escherichia coli E9693	E9693	ERS3883537	Water	B2	ESCO.0216.00883	3	1	GCA_902845075
Escherichia coli E8766	E8766	ERS3882837	Water	B2	ESCO.0216.00099	0	0	GCA_902837895
Escherichia coli E9472	E9472	ERS3883890	Water	B2	ESCO.0216.01255	0	0	GCA_902848665
Escherichia coli E4931	E4931	ERS3882827	Water	B2	ESCO.0216.00089	0	0	GCA_902837835
Escherichia coli E7253	E7253	ERS3883007	Water	B2	ESCO.0216.00298	0	0	GCA_902839585
Escherichia coli E3676	E3676	ERS3882980	Water	B2	ESCO.0216.00267	0	0	GCA_902839365
Escherichia coli E5008	E5008	ERS3883309	Water	B2	ESCO.0216.00636	0	0	GCA_902842495
Escherichia coli E5795	E5795	ERS3882806	Water	B2	ESCO.0216.00065	0	0	GCA_902837575
Escherichia coli E7087	E7087	ERS3882871	Water	B2	ESCO.0216.00141	0	0	GCA_902838235
Escherichia coli E5456	E5456	ERS3883238	Water	B2	ESCO.0216.00559	0	0	GCA_902841985
Escherichia coli E9866	E9866	ERS3882961	Water	B2	ESCO.0216.00247	0	0	GCA_902839265
Escherichia coli E7727	E7727	ERS3882809	Water	B2	ESCO.0216.00070	0	0	GCA_902837715
Escherichia coli E4963	E4963	ERS3883132	Water	B2	ESCO.0216.00440	0	0	GCA_902840705
Escherichia coli E4259	E4259	ERS3882908	Water	B2	ESCO.0216.00186	0	0	GCA_902838555
Escherichia coli E9644	E9644	ERS3883530	Water	B2	ESCO.0216.00876	0	0	GCA_902845065
Escherichia coli E2059	E2059	ERS3883297	Water	B2	ESCO.0216.00623	0	0	GCA_902842485
Escherichia coli CD_34_LN	CD_34_LN	ERS3882831	Human_Extra-intestinal	B2	ESCO.0216.00093	0	0	GCA_902837905
Escherichia coli M644693	M644693	ERS3882905	Human_Extra-intestinal	B2	ESCO.0216.00183	0	0	GCA_902838515
Escherichia coli H355	H355	ERS3882836	Human_Extra-intestinal	B2	ESCO.0216.00098	0	0	GCA_902837925
Escherichia coli 12_GNB_025	12_GNB_025	ERS3883460	Human_Extra-intestinal	B2	ESCO.0216.00799	0	0	GCA_902844135
Escherichia coli BS150	BS150	ERS3883088	Human_Extra-intestinal	B2	ESCO.0216.00392	0	0	GCA_902840205
Escherichia coli H648	H648	ERS3882866	Human_Extra-intestinal	B2	ESCO.0216.00134	0	0	GCA_902838185
Escherichia coli H022	H022	ERS3882848	Human_Extra-intestinal	B2	ESCO.0216.00110	0	0	GCA_902837965
Escherichia coli H077	H077	ERS3882861	Human_Extra-intestinal	B2	ESCO.0216.00124	0	0	GCA_902838065
Escherichia coli 12_GNB_003	12_GNB_003	ERS3883057 Human_Extra-intestinal	B2	ESCO.0216.00357	0	0	GCA_902840065
Escherichia coli H008	H008	ERS3882849	Human_Extra-intestinal	B2	ESCO.0216.00111	0	0	GCA_902838035
Escherichia coli H154	H154	ERS3882833	Human_Extra-intestinal	B2	ESCO.0216.00095	1	1	GCA_902837915
Escherichia coli BS14	BS14	ERS3883617	Human_Extra-intestinal	B2	ESCO.0216.00967	1	1	GCA_902849995
Escherichia coli M665752	M665752	ERS3883027	Human_Extra-intestinal	B2	ESCO.0216.00322	1	1	GCA_902839775
Escherichia coli H365	H365	ERS3882819	Human_Extra-intestinal	B2	ESCO.0216.00081	1	1	GCA_902837635
Escherichia coli M652995	M652995	ERS3883625	Human_Extra-intestinal	B2	ESCO.0216.00975	1	1	GCA_902846075
Escherichia coli BS17	BS17	ERS3882877	Human_Extra-intestinal	B2	ESCO.0216.00148	1	1	GCA_902838215
Escherichia coli BS11	BS11	ERS3883087	Human_Extra-intestinal	B2	ESCO.0216.00391	1	1	GCA_902840265
Escherichia coli BS142	BS142	ERS3882948	Human_Extra-intestinal	B2	ESCO.0216.00233	1	1	GCA_902838925
Escherichia coli H358	H358	ERS3882851	Human_Extra-intestinal	B2	ESCO.0216.00113	1	1	GCA_902838095
Escherichia coli M663475	M663475	ERS3882884	Human_Extra-intestinal	B2	ESCO.0216.00157	1	1	GCA_902838445
